# VSGs expressed during natural *T. b. gambiense* infection exhibit extensive sequence divergence and a subspecies-specific expression bias

**DOI:** 10.1101/2021.09.09.459620

**Authors:** Jaime So, Sarah Sudlow, Abeer Sayeed, Tanner Grudda, Stijn Deborggraeve, Dieudonné Mumba Ngoyi, Didier Kashiama Desamber, Bill Wickstead, Veerle Lejon, Monica R. Mugnier

## Abstract

*Trypanosoma brucei gambiense* is the primary causative agent of human African trypanosomiasis (HAT), a vector-borne disease endemic to West and Central Africa. The extracellular parasite evades antibody recognition within the host bloodstream by altering its Variant Surface Glycoprotein (VSG) coat through a process of antigenic variation. The serological tests which are widely used to screen for HAT use VSG as one of the target antigens. However, the *VSGs* expressed during human infection have not been characterized. Here we use VSG-seq to analyze the *VSGs* expressed in the blood of patients infected with *T. b. gambiense* and compared them to VSG expression in *T. b. rhodesiense* infections in humans as well as *T. b. brucei* infections in mice. The 44 *VSGs* expressed during *T. b. gambiense* infection revealed a striking bias towards expression of type B N-termini (82% of detected VSGs). This bias is specific to *T. b. gambiense*, which is unique among *T. brucei* subspecies in its chronic clinical presentation and anthroponotic nature, pointing towards a potential link between *VSG* expression and pathogenesis. The expressed *T. b. gambiense VSGs* also share very little similarity to sequences from 36 *T. b. gambiense* whole genome sequencing datasets, particularly in areas of the VSG protein exposed to host antibodies, suggesting that wild *T. brucei VSG* repertoires vary more than previously expected. Overall, this work demonstrates new features of antigenic variation in *T. brucei gambiense* and highlights the importance of understanding *VSG* repertoires in nature.

**Significance Statement:** Human African Trypanosomiasis is a neglected tropical disease primarily caused by the extracellular parasite *Trypanosoma brucei gambiense*. To avoid elimination by the host, these parasites repeatedly replace their Variant Surface Glycoprotein (VSG) coat. Despite the important role of VSGs in prolonging infection, *VSG* expression during human infections is poorly understood. A better understanding of natural *VSG* gene expression dynamics can clarify the mechanisms that *T. brucei* uses to alter its VSG coat and improve trypanosomiasis diagnosis in humans. We analyzed the expressed *VSGs* detected in the blood of patients with trypanosomiasis. Our findings indicate that there are features of antigenic variation unique to human-infective *T. brucei* subspecies and *VSGs* expressed in natural infection may vary more than previously expected.
