## Supplemental Table 1. Primer sequences. for "VSGs expressed during natural *T. b. gambiense* infection exhibit extensive sequence divergence and a subspecies-specific expression bias"

### Sheet: Sheet1
Primer	Sequence (5' --> 3')	Notes
SP6-VSG14mer	GATTTAGGTGACACTATAGTGTTAAAATATATC
M13R-SL	CAGGAAACAGCTATGACAGTTTCTGTACTATATTG
SL-1-nested-PCR	AACGCTATTATTAGAACAGTT
Anchored oligodT	TTTTTTTTTTTTTTTTTTTTVN	V = A,C, or G. N = A,C,T, or G
