## Supplemental Table 3. gHAT VSG expression data. for "VSGs expressed during natural *T. b. gambiense* infection exhibit extensive sequence divergence and a subspecies-specific expression bias"

location	patient_number	patient_replicate	TRINITY_ID	cdHit_ID	RPKM	percent_expression	nterm_typesubtype	cterm_type
A	1	2	TRINITY_DN5_c0_g1_i1_1_82_1531_01S_1	Gambiense 255	34911.9821262	4.68672305729	B2	1
A	1	1	TRINITY_DN5_c0_g1_i1_1_82_1531_01S_1	Gambiense 255	231158.376175	26.0516203128	B2	1
A	1	3	TRINITY_DN5_c0_g1_i1_1_82_1531_01S_1	Gambiense 255	286477.55844	37.8534436868	B2	1
A	1	2	TRINITY_DN15_c0_g1_i1_1_86_1496_RC_01S_1	Gambiense 370	213950.444539	28.7215569117	A3	1
A	1	3	TRINITY_DN15_c0_g1_i1_1_86_1496_RC_01S_1	Gambiense 370	81110.0418496	10.7173993604	A3	1
A	1	1	TRINITY_DN15_c0_g1_i1_1_86_1496_RC_01S_1	Gambiense 370	78800.33275	8.8808218127	A3	1
A	1	2	TRINITY_DN45_c0_g1_i4_1_89_1487_RC_01S_2	Gambiense 400	344184.920939	46.2047499654	A3	2-1/2-2
A	1	3	TRINITY_DN45_c0_g1_i4_1_89_1487_RC_01S_2	Gambiense 400	140869.113348	18.6136082643	A3	2-1/2-2
A	1	2	TRINITY_DN4_c1_g1_i1_1_72_1452_01S_2	Gambiense 452	13014.8247241	1.74716173091	B2	2-1/2-2
A	1	1	TRINITY_DN4_c1_g1_i1_1_72_1452_01S_2	Gambiense 452	207673.830054	23.4049047195	B2	2-1/2-2
C	11	1	TRINITY_DN0_c0_g1_i18_1_124_1789_RC_11S_1	Gambiense 2	331232.163331	24.7666436222	B2	1
C	11	3	TRINITY_DN0_c0_g1_i18_1_124_1789_RC_11S_1	Gambiense 2	240999.140855	20.3229391674	B2	1
C	11	2	TRINITY_DN0_c0_g1_i18_1_124_1789_RC_11S_1	Gambiense 2	277300.036413	22.1911249252	B2	1
C	11	2	TRINITY_DN0_c0_g1_i14_1_94_1759_11S_2	Gambiense 3	93262.8866632	7.46342624258	B2	1
C	11	3	TRINITY_DN0_c0_g1_i14_1_94_1759_11S_2	Gambiense 3	56414.4712727	4.75731101682	B2	1
C	11	1	TRINITY_DN0_c0_g1_i14_1_94_1759_11S_2	Gambiense 3	103065.526221	7.70633845455	B2	1
C	11	2	TRINITY_DN0_c0_g1_i11_1_124_1432_RC_11S_1	Gambiense 609	29425.4675295	2.35479314889	B2	1
C	11	1	TRINITY_DN0_c0_g1_i11_1_124_1432_RC_11S_1	Gambiense 609	41923.0880784	3.13464179185	B2	1
C	11	2	TRINITY_DN0_c0_g1_i19_2_1685_4628_11S_3-2	Gambiense 119	74782.9000821	5.9845526869	B2	2-1/2-2
C	11	1	TRINITY_DN0_c0_g1_i19_2_1685_4628_11S_3-2	Gambiense 119	172498.349569	12.8979176003	B2	2-1/2-2
C	11	3	TRINITY_DN0_c0_g1_i19_2_1685_4628_11S_3-2	Gambiense 119	224984.733195	18.9724786158	B2	2-1/2-2
C	11	1	TRINITY_DN0_c1_g2_i1_1_46_1501_RC_11S_1	Gambiense 234	54532.4383555	4.07745870153	B1	2-1/2-2
C	11	3	TRINITY_DN0_c1_g2_i1_1_46_1501_RC_11S_1	Gambiense 234	179942.160032	15.174135306	B1	2-1/2-2
C	11	2	TRINITY_DN0_c1_g2_i1_1_46_1501_RC_11S_1	Gambiense 234	66353.9897643	5.31002337827	B1	2-1/2-2
C	11	1	TRINITY_DN2_c0_g2_i1_1_91_1531_11S_1	Gambiense 291	33563.4197471	2.50957892271	A2	2-1/2-2
C	11	3	TRINITY_DN2_c0_g2_i1_1_91_1531_11S_1	Gambiense 291	75268.1660672	6.34720254518	A2	2-1/2-2
C	11	2	TRINITY_DN2_c0_g2_i1_1_91_1531_11S_1	Gambiense 291	25078.5016963	2.0069242373	A2	2-1/2-2
C	11	1	TRINITY_DN1_c1_g1_i1_1_52_1479_11S_2	Gambiense 331	104173.54284	7.78918624457	A3	2-1/2-2
C	11	3	TRINITY_DN1_c1_g1_i1_1_52_1479_11S_2	Gambiense 331	22258.2496382	1.87699031525	A3	2-1/2-2
C	11	2	TRINITY_DN1_c1_g1_i1_1_52_1479_11S_2	Gambiense 331	45191.4226416	3.61647448144	A3	2-1/2-2
C	11	1	TRINITY_DN65_c0_g1_i1_1_0_1051_RC_11S_1	Gambiense 874	14210.8584974	1.06256368473	A3	unknown
C	11	3	TRINITY_DN65_c0_g1_i1_1_0_1051_RC_11S_1	Gambiense 874	33725.5155354	2.84400018266	A3	unknown
C	12	1	TRINITY_DN137_c0_g1_i1_1_0_1521_RC_12S_3	Gambiense 38	400157.2632	52.7870242699	B1	1
C	12	2	TRINITY_DN137_c0_g1_i1_1_0_1521_RC_12S_3	Gambiense 38	21821.5771519	1.61570827377	B1	1
C	12	1	TRINITY_DN173_c0_g1_i1_1_32_1538_12S_3	Gambiense 89	176837.769014	23.327677549	B2	1
C	12	3	TRINITY_DN173_c0_g1_i1_1_32_1538_12S_3	Gambiense 89	562101.059852	68.2786774324	B2	1
C	12	1	TRINITY_DN6_c0_g2_i1_1_0_1392_RC_12S_3	Gambiense 195	30924.6836984	4.07945120345	B2	2-1/2-2
C	12	3	TRINITY_DN6_c0_g2_i1_1_0_1392_RC_12S_3	Gambiense 195	12740.8112589	1.54763227524	B2	2-1/2-2
C	12	1	TRINITY_DN1_c0_g1_i15_1_187_1639_12S_2	Gambiense 248	8133.58520338	1.07294756091	B1	2-1/2-2
C	12	2	TRINITY_DN1_c0_g1_i15_1_187_1639_12S_2	Gambiense 248	875095.676662	64.7936359173	B1	2-1/2-2
C	12	3	TRINITY_DN1_c0_g1_i4_1_56_1508_RC_12S_3	Gambiense 249	245438.273669	29.813501369	B1	2-1/2-2
C	12	1	TRINITY_DN1_c0_g1_i4_1_56_1508_RC_12S_3	Gambiense 249	138270.948457	18.2401085355	B1	2-1/2-2
C	12	2	TRINITY_DN1_c0_g1_i4_1_56_1508_RC_12S_3	Gambiense 249	303849.852973	22.497582004	B1	2-1/2-2
C	13	2	TRINITY_DN0_c0_g1_i4_1_146_1619_13S_1	Gambiense 173	3501522.25941	77.603287777	B2	2-1/2-2
C	13	1	TRINITY_DN0_c0_g1_i4_1_146_1619_13S_1	Gambiense 173	16725297.4761	96.3422717487	B2	2-1/2-2
C	13	3	TRINITY_DN0_c0_g1_i4_1_146_1619_13S_1	Gambiense 173	4500940.14093	78.0207667729	B2	2-1/2-2
C	13	1	TRINITY_DN0_c0_g2_i12_1_90_1533_RC_13S_3	Gambiense 280	634236.959045	3.65337773804	B2	2-1/2-2
C	13	2	TRINITY_DN0_c0_g2_i12_1_90_1533_RC_13S_3	Gambiense 280	127242.263861	2.82003576966	B2	2-1/2-2
C	13	3	TRINITY_DN0_c0_g2_i12_1_90_1533_RC_13S_3	Gambiense 280	390097.308109	6.76207417599	B2	2-1/2-2
C	17	2	TRINITY_DN0_c0_g1_i19_1_60_1524_17S_1	Gambiense 195	82987.5262104	11.2010673078	B2	2-1/2-2
C	17	1	TRINITY_DN0_c0_g1_i19_1_60_1524_17S_1	Gambiense 195	205019.646235	29.3968451197	B2	2-1/2-2
C	17	3	TRINITY_DN0_c0_g1_i19_1_60_1524_17S_1	Gambiense 195	105393.666662	15.2343097296	B2	2-1/2-2
C	17	2	TRINITY_DN0_c1_g1_i1_1_2_1457_RC_17S_1	Gambiense 238	268113.268164	36.1880260799	A2	2-1/2-2
C	17	1	TRINITY_DN0_c1_g1_i1_1_2_1457_RC_17S_1	Gambiense 238	155910.383626	22.355288794	A2	2-1/2-2
C	17	2	TRINITY_DN1_c0_g1_i1_1_109_1663_17S_1	Gambiense 39	106652.840848	14.3952435198	B1	3
C	17	3	TRINITY_DN1_c0_g1_i1_1_109_1663_17S_1	Gambiense 39	364258.696551	52.6524029454	B1	3
C	17	1	TRINITY_DN1_c0_g1_i1_1_109_1663_17S_1	Gambiense 39	147369.10649500001	21.1305934755	B1	3
C	19	2	TRINITY_DN4_c0_g1_i1_1_124_1597_RC_19S_2	Gambiense 175	213056.82965	20.1397403537	B1	2-1/2-2
C	19	3	TRINITY_DN4_c0_g1_i1_1_124_1597_RC_19S_2	Gambiense 175	46554.9975036	3.71664637202	B1	2-1/2-2
C	19	2	TRINITY_DN0_c0_g1_i1_1_104_1475_19S_1	Gambiense 480	788394.37231	74.524989322	B2	2-1/2-2
C	19	1	TRINITY_DN0_c0_g1_i1_1_104_1475_19S_1	Gambiense 480	1291083.59382	99.9827862466	B2	2-1/2-2
A	2	1	TRINITY_DN0_c0_g2_i1_1_104_1499_RC_02S_1	Gambiense 414	245632.799561	19.0333285821	B2	1
A	2	3	TRINITY_DN0_c0_g2_i1_1_104_1499_RC_02S_1	Gambiense 414	205655.794783	14.8805559988	B2	1
A	2	2	TRINITY_DN0_c0_g2_i1_1_104_1499_RC_02S_1	Gambiense 414	187715.190932	14.1522381857	B2	1
A	2	2	TRINITY_DN2_c0_g1_i4_1_84_1629_RC_02S_3	Gambiense 47	18339.5234607	1.38265477045	B1	1
A	2	3	TRINITY_DN2_c0_g1_i4_1_84_1629_RC_02S_3	Gambiense 47	31844.3133295	2.30414653884	B1	1
A	2	2	TRINITY_DN2_c0_g1_i6_1_2_1547_RC_02S_3	Gambiense 48	14634.5421339	1.10332853185	B1	1
A	2	1	TRINITY_DN2_c0_g1_i6_1_2_1547_RC_02S_3	Gambiense 48	18072.4298778	1.40037689085	B1	1
A	2	3	TRINITY_DN2_c0_g1_i6_1_2_1547_RC_02S_3	Gambiense 48	15388.2156686	1.11343910936	B1	1
A	2	3	TRINITY_DN22_c0_g4_i1_1_51_1582_02S_1	Gambiense 53	14838.6422768	1.07367384215	A1	1
A	2	1	TRINITY_DN22_c0_g4_i1_1_51_1582_02S_1	Gambiense 53	13535.362853	1.04881355063	A1	1
A	2	3	TRINITY_DN2_c0_g1_i35_1_1_1492_02S_2	Gambiense 114	56051.0711564	4.05566545798	B1	2-1/2-2
A	2	2	TRINITY_DN2_c0_g1_i35_1_1_1492_02S_2	Gambiense 114	45416.0680319	3.42401171186	B1	2-1/2-2
A	2	1	TRINITY_DN2_c0_g1_i35_1_1_1492_02S_2	Gambiense 114	18832.2221403	1.45925085155	B1	2-1/2-2
A	2	2	TRINITY_DN2_c0_g2_i4_1_71_1529_02S_2	Gambiense 218	48964.2681933	3.69151789271	B2	2-1/2-2
A	2	3	TRINITY_DN2_c0_g2_i4_1_71_1529_02S_2	Gambiense 218	16857.9423739	1.21978355039	B2	2-1/2-2
A	2	1	TRINITY_DN2_c0_g2_i4_1_71_1529_02S_2	Gambiense 218	19629.2167334	1.52100750618	B2	2-1/2-2
A	2	2	TRINITY_DN2_c0_g1_i32_1_1_1454_02S_2	Gambiense 240	26769.8346004	2.01823343958	B1	2-1/2-2
A	2	3	TRINITY_DN2_c0_g1_i32_1_1_1454_02S_2	Gambiense 240	19545.2016767	1.41422452192	B1	2-1/2-2
A	2	2	TRINITY_DN6_c0_g1_i4_1_63_1503_02S_2	Gambiense 286	32221.1421895	2.42921884274	B2	2-1/2-2
A	2	3	TRINITY_DN6_c0_g1_i4_1_63_1503_02S_2	Gambiense 286	19393.9822448	1.40328279657	B2	2-1/2-2
A	2	1	TRINITY_DN6_c0_g1_i4_1_63_1503_02S_2	Gambiense 286	24191.2064263	1.87450202714	B2	2-1/2-2
A	2	3	TRINITY_DN5_c0_g1_i4_1_73_1507_RC_02S_1	Gambiense 304	18846.5599853	1.363673178	B1	2-1/2-2
A	2	1	TRINITY_DN5_c0_g1_i4_1_73_1507_RC_02S_1	Gambiense 304	14445.7606063	1.11935746663	B1	2-1/2-2
A	2	2	TRINITY_DN5_c0_g1_i4_1_73_1507_RC_02S_1	Gambiense 304	17639.2464314	1.32985943052	B1	2-1/2-2
A	2	2	TRINITY_DN0_c2_g1_i3_1_96_1500_RC_02S_1	Gambiense 379	52126.6027021	3.92993286046	B2	2-1/2-2
A	2	3	TRINITY_DN0_c2_g1_i3_1_96_1500_RC_02S_1	Gambiense 379	52729.8619747	3.81535402273	B2	2-1/2-2
A	2	1	TRINITY_DN0_c2_g1_i3_1_96_1500_RC_02S_1	Gambiense 379	53796.1328031	4.16849652781	B2	2-1/2-2
A	2	2	TRINITY_DN4_c0_g1_i1_1_83_1457_02S_1	Gambiense 468	25170.9338198	1.89768898833	B2	2-1/2-2
A	2	1	TRINITY_DN4_c0_g1_i1_1_83_1457_02S_1	Gambiense 468	30909.3443016	2.39506982537	B2	2-1/2-2
A	2	1	TRINITY_DN0_c2_g2_i1_1_96_1467_RC_02S_1	Gambiense 472	28272.0085116	2.19071080344	B2	2-1/2-2
A	2	3	TRINITY_DN0_c2_g2_i1_1_96_1467_RC_02S_1	Gambiense 472	23549.3092448	1.70394816893	B2	2-1/2-2
A	2	1	TRINITY_DN15_c0_g1_i2_1_107_1472_RC_02S_1	Gambiense 494	32118.7479857	2.48878278939	B2	2-1/2-2
A	2	3	TRINITY_DN15_c0_g1_i2_1_107_1472_RC_02S_1	Gambiense 494	60106.4113378	4.34909612317	B2	2-1/2-2
A	2	2	TRINITY_DN15_c0_g1_i2_1_107_1472_RC_02S_1	Gambiense 494	50780.9343033	3.82848012451	B2	2-1/2-2
A	2	3	TRINITY_DN3_c0_g3_i28_1_79_1212_02S_1	Gambiense 817	25944.5833832	1.87726208399	B1	2-1/2-2
A	2	2	TRINITY_DN3_c0_g3_i28_1_79_1212_02S_1	Gambiense 817	22170.031017	1.67144469224	B1	2-1/2-2
D	23	1	TRINITY_DN0_c0_g1_i1_1_371_1925_23S_1	Gambiense 38	647236.809211	98.9946282962	B1	1
D	23	2	TRINITY_DN0_c0_g1_i1_1_371_1925_23S_1	Gambiense 38	651381.480138	99.8380953099	B1	1
D	23	3	TRINITY_DN0_c0_g1_i1_1_371_1925_23S_1	Gambiense 38	651455.173366	99.9981515169	B1	1
B	29	1	TRINITY_DN0_c0_g1_i1_1_155_1814_29S_1	Gambiense 4	375734.997555	58.6747962683	B2	1
B	29	3	TRINITY_DN0_c0_g1_i1_1_155_1814_29S_1	Gambiense 4	536514.186001	86.450120706	B2	1
B	29	2	TRINITY_DN0_c0_g1_i1_1_155_1814_29S_1	Gambiense 4	374287.214285	58.4495263831	B2	1
B	29	3	TRINITY_DN55_c0_g1_i1_1_28_1555_29S_1	Gambiense 59	61896.3092961	9.9735357415	B2	2-1/2-2
B	29	1	TRINITY_DN55_c0_g1_i1_1_28_1555_29S_1	Gambiense 59	203304.427359	31.7480296841	B2	2-1/2-2
B	29	2	TRINITY_DN55_c0_g1_i1_1_28_1555_29S_1	Gambiense 59	190804.635607	29.7964775639	B2	2-1/2-2
B	29	2	TRINITY_DN1_c0_g1_i1_1_64_1579_RC_29S_1	Gambiense 74	70424.0822583	10.9975817951	A2	2-1/2-2
B	29	1	TRINITY_DN1_c0_g1_i1_1_64_1579_RC_29S_1	Gambiense 74	48304.4509986	7.54322551703	A2	2-1/2-2
A	3	1	TRINITY_DN0_c0_g1_i1_1_94_1660_RC_03S_1	Gambiense 32	646635.551853	99.9836479587	B1	1
A	3	3	TRINITY_DN0_c0_g1_i1_1_94_1660_RC_03S_1	Gambiense 32	53337.6898377	7.75943543156	B1	1
A	3	2	TRINITY_DN0_c0_g1_i1_1_194_1667_03S_2	Gambiense 169	692470.985312	99.9223107236	B2	2-1/2-2
A	3	3	TRINITY_DN0_c0_g1_i1_1_194_1667_03S_2	Gambiense 169	22846.1744077	3.32360504765	B2	2-1/2-2
B	30	1	TRINITY_DN42_c0_g1_i1_1_181_1414_RC_30S_1	Gambiense 708	824911.305939	99.9204578113	B1	1
B	30	2	TRINITY_DN42_c0_g1_i1_1_181_1414_RC_30S_1	Gambiense 708	825393.07722	99.9005708236	B1	1
E	33	1	TRINITY_DN310_c0_g1_i1_1_153_1590_33S_1	Gambiense 301	705204.932452	99.9981907844	B1	2-1/2-2
E	33	2	TRINITY_DN310_c0_g1_i1_1_153_1590_33S_1	Gambiense 301	693694.369548	97.8527751229	B1	2-1/2-2
