## Supplemental Table 4. Tables comparing BLAST-tree, HMMscan, and network plot typing methods. for "VSGs expressed during natural *T. b. gambiense* infection exhibit extensive sequence divergence and a subspecies-specific expression bias"

original_seqID	eigen_cluster	network_type	HMM_type	blastTree_type
Rhodesiense 11	3	A2	A2	not done
Rhodesiense 12	1	B1	B1	not done
Rhodesiense 13	2	B2	B1	not done
Rhodesiense 14	3	A2	A2	not done
Rhodesiense 15	1	B1	B1	not done
Rhodesiense 17	5	A1	A1	not done
Rhodesiense 20	3	A2	A2	not done
Rhodesiense 22	2	B2	B2	not done
Rhodesiense 23	3	A2	A2	not done
Rhodesiense 24	4	A3	A3	not done
Rhodesiense 25	2	B2	B2	not done
Rhodesiense 26	3	A2	A2	not done
Rhodesiense 27	3	A2	A2	not done
Rhodesiense 28	5	A1	A1	not done
Rhodesiense 29	2	B2	B2	not done
Rhodesiense 30	3	A2	A2	not done
Rhodesiense 31	3	A2	A2	not done
Rhodesiense 32	3	A2	A2	not done
Rhodesiense 33	1	B1	B1	not done
Rhodesiense 34	2	B2	B2	not done
Rhodesiense 35	3	A2	A2	not done
Rhodesiense 36	3	A2	A2	not done
Rhodesiense 37	3	A2	A2	not done
Rhodesiense 38	1	B1	B1	not done
Rhodesiense 39	1	B1	B1	not done
Rhodesiense 40	2	B2	B1	not done
Rhodesiense 41	5	A1	A1	not done
Rhodesiense 42	1	B1	B1	not done
Rhodesiense 44	3	A2	A2	not done
Rhodesiense 45	4	A3	A3	not done
Rhodesiense 46	3	A2	A2	not done
Rhodesiense 47	4	A3	A3	not done
Rhodesiense 49	2	B2	B2	not done
Rhodesiense 50	3	A2	A2	not done
Rhodesiense 51	1	B1	B1	not done
Rhodesiense 52	2	B2	B2	not done
Rhodesiense 53	2	B2	B2	not done
Rhodesiense 56	3	A2	A2	not done
Rhodesiense 60	2	B2	B2	not done
Rhodesiense 62	1	B1	B1	not done
Rhodesiense 64	2	B2	B2	not done
Rhodesiense 65	2	B2	B2	not done
Rhodesiense 66	3	A2	A2	not done
Rhodesiense 67	2	B2	B2	not done
Rhodesiense 68	3	A2	A2	not done
Rhodesiense 69	2	B2	B2	not done
Rhodesiense 7	2	B2	B2	not done
Rhodesiense 71	2	B2	B2	not done
Rhodesiense 72	2	B2	B2	not done
Rhodesiense 73	1	B1	B1	not done
Rhodesiense 74	2	B2	B2	not done
Rhodesiense 75	2	B2	B2	not done
Rhodesiense 76	2	B2	B2	not done
Rhodesiense 77	3	A2	A2	not done
Rhodesiense 78	2	B2	B1	not done
Rhodesiense 79	2	B2	B2	not done
Rhodesiense 8	3	A2	A2	not done
Rhodesiense 80	1	B1	B1	not done
Rhodesiense 81	2	B2	B2	not done
Rhodesiense 83	2	B2	B2	not done
Rhodesiense 84	2	B2	B2	not done
Rhodesiense 85	2	B2	B2	not done
Rhodesiense 87	2	B2	B2	not done
Rhodesiense 88	2	B2	B2	not done
Rhodesiense 89	3	A2	A2	not done
Rhodesiense 90	3	A2	A2	not done
Rhodesiense 91	2	B2	B2	not done
Rhodesiense 92	2	B2	B2	not done
Rhodesiense 93	2	B2	B2	not done
Rhodesiense 94	1	B1	B1	not done
Rhodesiense 95	1	B1	B1	not done
Rhodesiense 96	2	B2	B2	not done
Tb427_000005900	1	B1	B1	B1
Tb427_000007800	2	B2	B2	B2
Tb427_000009300	2	B2	B2	B2
Tb427_000010400	2	B2	B2	B2
Tb427_000011900	2	B2	B2	B2
Tb427_000013700	2	B2	B2	B2
Tb427_000014000	4	A3	A3	A3
Tb427_000015700	2	B2	B2	B2
Tb427_000016000	3	A2	A2	A2
Tb427_000017300	2	B2	B2	B2
Tb427_000018400	2	B2	B2	B2
Tb427_000019900	2	B2	B2	B2
Tb427_000021500	2	B2	B2	B2
Tb427_000021900	4	A3	A3	A3
Tb427_000023400	2	B2	B2	B2
Tb427_000023600	3	A2	A2	A2
Tb427_000025300	2	B2	B2	B2
Tb427_000025600	1	B1	B1	B1
Tb427_000026700	2	B2	B2	B2
Tb427_000027500	2	B2	B2	B2
Tb427_000027900	2	B2	B2	B2
Tb427_000028200	3	A2	A2	A2
Tb427_000028800	4	A3	A3	A3
Tb427_000031100	1	B1	B1	B1
Tb427_000031200	3	A2	A2	A2
Tb427_000032400	3	A2	A2	A2
Tb427_000039400	3	A2	A2	A2
Tb427_000040000	2	B2	B2	B2
Tb427_000041700	3	A2	A2	A2
Tb427_000042200	5	A1	A1	A1
Tb427_000042900	3	A2	A2	A2
Tb427_000043400	1	B1	B1	B1
Tb427_000043700	3	A2	A2	A2
Tb427_000046500	2	B2	B2	B2
Tb427_000047100	2	B2	B2	B2
Tb427_000048800	2	B2	B2	B2
Tb427_000049400	2	B2	B2	B2
Tb427_000050400	1	B1	B1	B1
Tb427_000050900	2	B2	B2	B2
Tb427_000051700	2	B2	B2	B2
Tb427_000051800	3	A2	A2	A2
Tb427_000052300	5	A1	A1	A1
Tb427_000053700	3	A2	A2	A2
Tb427_000056900	3	A2	A2	A2
Tb427_000059000	5	A1	A1	A1
Tb427_000059800	2	B2	B2	B2
Tb427_000061300	2	B2	B2	B2
Tb427_000061700	5	A1	A1	A1
Tb427_000062400	5	A1	A1	A1
Tb427_000063000	3	A2	A2	A2
Tb427_000063200	1	B1	B1	B1
Tb427_000063300	2	B2	B2	B2
Tb427_000064000	2	B2	B2	B2
Tb427_000064500	2	B2	B2	B2
Tb427_000065000	4	A3	A3	A3
Tb427_000065100	2	B2	B2	B2
Tb427_000065300	5	A1	A1	A1
Tb427_000065800	2	B2	B2	B2
Tb427_000066000	1	B1	B1	B1
Tb427_000066100	1	B1	B1	B1
Tb427_000066400	1	B1	B1	B1
Tb427_000068800	1	B1	B1	B1
Tb427_000071700	1	B1	B1	B1
Tb427_000074700	3	A2	A2	A2
Tb427_000075000	3	A2	A2	A2
Tb427_000075700	3	A2	A2	A2
Tb427_000075800	1	B1	B1	B1
Tb427_000076700	1	B1	B1	B1
Tb427_000077600	5	A1	A1	A1
Tb427_000077900	1	B1	B2	B2
Tb427_000079100	1	B1	B1	B1
Tb427_000080300	2	B2	B2	B2
Tb427_000080700	2	B2	B2	B2
Tb427_000083600	3	A2	A2	A2
Tb427_000084200	3	A2	A2	A2
Tb427_000085300	5	A1	A1	A1
Tb427_000085400	4	A3	A3	A3
Tb427_000085700	4	A3	A3	A3
Tb427_000086000	1	B1	B1	B1
Tb427_000086200	2	B2	B2	B2
Tb427_000086300	2	B2	B2	B2
Tb427_000086600	3	A2	A2	A2
Tb427_000086800	2	B2	B1	B1
Tb427_000087600	3	A2	A3	A3
Tb427_000089200	5	A1	A1	A1
Tb427_000089700	3	A2	A2	A2
Tb427_000090200	2	B2	B2	B2
Tb427_000090600	1	B1	B1	B1
Tb427_000091500	1	B1	B1	B1
Tb427_000092300	2	B2	B2	B2
Tb427_000093300	1	B1	B1	B1
Tb427_000093900	3	A2	A3	A3
Tb427_000094500	2	B2	B2	B2
Tb427_000094600	3	A2	A3	A3
Tb427_000095100	3	A2	A2	A2
Tb427_000095400	2	B2	B2	B2
Tb427_000095600	2	B2	B2	B2
Tb427_000096000	3	A2	A2	A2
Tb427_000097700	2	B2	B2	B2
Tb427_000097800	2	B2	B2	B2
Tb427_000101200	1	B1	B1	B1
Tb427_000101700	3	A2	A2	A2
Tb427_000102400	3	A2	A2	A2
Tb427_000102500	5	A1	A1	A1
Tb427_000103100	3	A2	A2	A2
Tb427_000103400	2	B2	B2	B2
Tb427_000103800	5	A1	A1	A1
Tb427_000104200	2	B2	B2	B2
Tb427_000104600	2	B2	B2	B2
Tb427_000104800	3	A2	A3	A3
Tb427_000106000	2	B2	B2	B2
Tb427_000106400	1	B1	B1	B1
Tb427_000106600	5	A1	A1	A1
Tb427_000108300	1	B1	B1	B1
Tb427_000110900	1	B1	B1	B1
Tb427_000111800	1	B1	B1	B1
Tb427_000114000	5	A1	A1	A1
Tb427_000114500	3	A2	A2	A2
Tb427_000114900	2	B2	B2	B2
Tb427_000115300	3	A2	A2	A2
Tb427_000117400	2	B2	B2	B2
Tb427_000119200	3	A2	A3	A3
Tb427_000120900	5	A1	A1	A1
Tb427_000121100	2	B2	B2	B2
Tb427_000121300	1	B1	B1	B1
Tb427_000121900	3	A2	A2	A2
Tb427_000123100	3	A2	A2	A2
Tb427_000125500	2	B2	B2	B2
Tb427_000126700	3	A2	A2	A2
Tb427_000128400	2	B2	B2	B2
Tb427_000129000	3	A2	A3	A3
Tb427_000130900	1	B1	B1	B1
Tb427_000131200	5	A1	A1	A1
Tb427_000132900	3	A2	A2	A2
Tb427_000134000	1	B1	B1	B1
Tb427_000136000	4	A3	A3	A3
Tb427_000136600	3	A2	A2	A2
Tb427_000136700	2	B2	B2	B2
Tb427_000137500	5	A1	A1	A1
Tb427_000138400	2	B2	B2	B2
Tb427_000138600	4	A3	A3	A3
Tb427_000139000	5	A1	A1	A1
Tb427_000139500	5	A1	A1	A1
Tb427_000141300	3	A2	A2	A2
Tb427_000141400	1	B1	B1	B1
Tb427_000141500	1	B1	B1	B1
Tb427_000143200	2	B2	B2	B2
Tb427_000144400	2	B2	B2	B2
Tb427_000145700	3	A2	A2	A2
Tb427_000147000	2	B2	B1	B1
Tb427_000148400	5	A1	A1	A1
Tb427_000148600	3	A2	A2	A2
Tb427_000148800	5	A1	A1	A1
Tb427_000151500	5	A1	A1	A1
Tb427_000151800	1	B1	B1	B1
Tb427_000152300	3	A2	A3	A3
Tb427_000154600	1	B1	B1	B1
Tb427_000156400	3	A2	A2	A3
Tb427_000158600	2	B2	B2	B2
Tb427_000159400	3	A2	A2	A2
Tb427_000161400	1	B1	B1	B1
Tb427_000163000	2	B2	B1	B1
Tb427_000163900	2	B2	B2	B2
Tb427_000164300	1	B1	B1	B1
Tb427_000164400	5	A1	A1	A1
Tb427_000164800	3	A2	A2	A2
Tb427_000166300	2	B2	B2	B2
Tb427_000166800	5	A1	A1	A1
Tb427_000167500	3	A2	A2	A2
Tb427_000168700	3	A2	A2	A2
Tb427_000169200	2	B2	B2	B2
Tb427_000169800	2	B2	B2	B2
Tb427_000170100	5	A1	A1	A1
Tb427_000171100	5	A1	A1	A1
Tb427_000171300	1	B1	B1	B1
Tb427_000171500	3	A2	A2	A2
Tb427_000171900	5	A1	A1	A1
Tb427_000173600	3	A2	A2	A3
Tb427_000174700	2	B2	B2	B2
Tb427_000176300	3	A2	A2	A2
Tb427_000176600	3	A2	A2	A2
Tb427_000177600	2	B2	B1	B1
Tb427_000178000	5	A1	A1	A1
Tb427_000179400	2	B2	B2	B2
Tb427_000179900	1	B1	B1	B1
Tb427_000180300	3	A2	A2	A2
Tb427_000181400	2	B2	B2	B2
Tb427_000181800	5	A1	A1	A1
Tb427_000182200	3	A2	A2	A2
Tb427_000182500	5	A1	A1	A1
Tb427_000183000	3	A2	A2	A2
Tb427_000183200	1	B1	B1	B1
Tb427_000184600	5	A1	A1	A1
Tb427_000185100	1	B1	B1	B1
Tb427_000185400	2	B2	B2	B2
Tb427_000185900	5	A1	A1	A1
Tb427_000187100	4	A3	A3	A3
Tb427_000187300	2	B2	B2	B2
Tb427_000187700	2	B2	B2	B2
Tb427_000187900	3	A2	A2	A2
Tb427_000188300	3	A2	A2	A2
Tb427_000188400	5	A1	A1	A1
Tb427_000188900	1	B1	B1	B1
Tb427_000189000	1	B1	B1	B1
Tb427_000190600	2	B2	B2	B2
Tb427_000191300	1	B1	B1	B1
Tb427_000191700	1	B1	B1	B1
Tb427_000192100	5	A1	A1	A1
Tb427_000192500	5	A1	A1	A1
Tb427_000192700	1	B1	B1	B1
Tb427_000193100	4	A3	A3	A3
Tb427_000193500	5	A1	A1	A1
Tb427_000194900	3	A2	A2	A2
Tb427_000195300	5	A1	A1	A1
Tb427_000196500	5	A1	A1	A1
Tb427_000198200	5	A1	A1	A1
Tb427_000198600	3	A2	A2	A2
Tb427_000198800	2	B2	B2	B2
Tb427_000199000	5	A1	A1	A1
Tb427_000199500	3	A2	A2	A2
Tb427_000199700	2	B2	B2	B2
Tb427_000201400	1	B1	B1	B1
Tb427_000204100	5	A1	A1	A1
Tb427_000204400	1	B1	B1	B1
Tb427_000206400	1	B1	B1	B1
Tb427_000207000	2	B2	B1	B1
Tb427_000207900	3	A2	A2	A2
Tb427_000208000	2	B2	B2	B2
Tb427_000208300	3	A2	A2	A2
Tb427_000210300	2	B2	B1	B1
Tb427_000211900	5	A1	A1	A1
Tb427_000212900	3	A2	A2	A2
Tb427_000213100	5	A1	A1	A1
Tb427_000214200	1	B1	B1	B1
Tb427_000216300	5	A1	A1	A1
Tb427_000218300	3	A2	A2	A2
Tb427_000219400	4	A3	A3	A3
Tb427_000220100	5	A1	A1	A1
Tb427_000220500	2	B2	B2	B2
Tb427_000220900	2	B2	B2	B2
Tb427_000225700	5	A1	A1	A1
Tb427_000225800	1	B1	B1	B1
Tb427_000227700	1	B1	B1	B1
Tb427_000228300	1	B1	B1	B1
Tb427_000228500	5	A1	A1	A1
Tb427_000230100	3	A2	A2	A2
Tb427_000230500	2	B2	B2	B2
Tb427_000230800	3	A2	A2	A2
Tb427_000230900	5	A1	A1	A1
Tb427_000231100	1	B1	B1	B1
Tb427_000231700	3	A2	A2	A2
Tb427_000232100	1	B1	B1	B1
Tb427_000234100	4	A3	A3	A3
Tb427_000234300	3	A2	A2	A2
Tb427_000234700	5	A1	A1	A1
Tb427_000235800	5	A1	A1	A1
Tb427_000236500	5	A1	A1	A1
Tb427_000236800	3	A2	A2	A2
Tb427_000238200	2	B2	B2	B2
Tb427_000238800	4	A3	A3	A3
Tb427_000239400	4	A3	A3	A3
Tb427_000240000	4	A3	A3	A3
Tb427_000240100	2	B2	B2	B2
Tb427_000240600	3	A2	A2	A2
Tb427_000241500	1	B1	B1	B1
Tb427_000241600	3	A2	A2	A2
Tb427_000242400	2	B2	B2	B2
Tb427_000243200	3	A2	A2	A2
Tb427_000244500	1	B1	B1	B1
Tb427_000244800	1	B1	B1	B1
Tb427_000245100	5	A1	A1	A1
Tb427_000246000	2	B2	B2	B2
Tb427_000246800	3	A2	A2	A2
Tb427_000247100	4	A3	A3	A3
Tb427_000248000	4	A3	A3	A3
Tb427_000248400	3	A2	A2	A2
Tb427_000249100	4	A3	A3	A3
Tb427_000249600	5	A1	A1	A1
Tb427_000250900	3	A2	A2	A2
Tb427_000251000	1	B1	B1	B1
Tb427_000252000	5	A1	A1	A1
Tb427_000252800	3	A2	A2	A2
Tb427_000253200	3	A2	A2	A2
Tb427_000253700	2	B2	B2	B2
Tb427_000254000	5	A1	A1	A1
Tb427_000254100	3	A2	A2	A2
Tb427_000255000	3	A2	A2	A2
Tb427_000255500	2	B2	B1	B1
Tb427_000255600	2	B2	B2	B2
Tb427_000255700	5	A1	A1	A1
Tb427_000256900	5	A1	A1	A1
Tb427_000260000	3	A2	A2	A2
Tb427_000260200	1	B1	B1	B1
Tb427_000261800	1	B1	B1	B1
Tb427_000262000	2	B2	B2	B2
Tb427_000263600	3	A2	A2	A2
Tb427_000263900	1	B1	B1	B1
Tb427_000264200	3	A2	A2	A2
Tb427_000264400	5	A1	A1	A1
Tb427_000264600	4	A3	A3	A3
Tb427_000265100	3	A2	A2	A2
Tb427_000265200	3	A2	A2	A2
Tb427_000265700	4	A3	A3	A3
Tb427_000266300	3	A2	A2	A2
Tb427_000266400	3	A2	A2	A2
Tb427_000266500	3	A2	A2	A2
Tb427_000266600	3	A2	A2	A2
Tb427_000266900	3	A2	A2	A2
Tb427_000267600	3	A2	A2	A2
Tb427_000268000	1	B1	B1	B1
Tb427_000268300	2	B2	B1	B1
Tb427_000278400	5	A1	A1	A1
Tb427_000278800	3	A2	A2	A2
Tb427_000279200	1	B1	B1	B1
Tb427_000280200	5	A1	A1	A1
Tb427_000280400	2	B2	B2	B2
Tb427_000281300	5	A1	A1	A1
Tb427_000282000	3	A2	A2	A2
Tb427_000282500	2	B2	B2	B2
Tb427_000282800	5	A1	A1	A1
Tb427_000283100	1	B1	B1	B1
Tb427_000284800	3	A2	A2	A2
Tb427_000288600	3	A2	A2	A2
Tb427_000289200	5	A1	A1	A1
Tb427_000289400	2	B2	B2	B2
Tb427_000289600	3	A2	A2	A2
Tb427_000295900	3	A2	A2	A2
Tb427_000296400	4	A3	A3	A3
Tb427_000298000	5	A1	A1	A1
Tb427_000298800	2	B2	B2	B2
Tb427_000299000	2	B2	B2	B2
Tb427_000299900	3	A2	A2	A2
Tb427_000301100	5	A1	A1	A1
Tb427_000301500	5	A1	A1	A1
Tb427_000302100	2	B2	B2	B2
Tb427_000302500	2	B2	B2	B2
Tb427_000304300	3	A2	A2	A2
Tb427_000305100	5	A1	A1	A1
Tb427_000307000	3	A2	A2	A2
Tb427_000307100	3	A2	A2	A2
Tb427_000307900	5	A1	A1	A1
Tb427_000308500	2	B2	B2	B2
Tb427_000308600	3	A2	A2	A2
Tb427_000309500	3	A2	A3	A3
Tb427_000309600	1	B1	B1	B1
Tb427_000310500	3	A2	A3	A3
Tb427_000310600	3	A2	A2	A2
Tb427_000313000	5	A1	A1	A1
Tb427_000313300	3	A2	A2	A2
Tb427_000313600	5	A1	A1	A1
Tb427_000313800	1	B1	B1	B1
Tb427_000314600	4	A3	A3	A3
Tb427_000315800	4	A3	A3	A3
Tb427_000316600	1	B1	B1	B1
Tb427_000317400	1	B1	B1	B1
Tb427_000317900	4	A3	A3	A3
Tb427_000318400	4	A3	A3	A3
Tb427_000319100	2	B2	B2	B2
Tb427_000319200	5	A1	A1	A1
Tb427_000320200	4	A3	A3	A3
Tb427_000321200	2	B2	B1	B1
Tb427_000322700	3	A2	A2	A2
Tb427_000322900	2	B2	B2	B2
Tb427_000323300	5	A1	A1	A1
Tb427_000324000	5	A1	A1	A1
Tb427_000324500	1	B1	B1	B1
Tb427_000325700	1	B1	B1	B1
Tb427_000326400	5	A1	A1	A1
Tb427_000327500	3	A2	A2	A2
Tb427_000328000	3	A2	A2	A2
Tb427_000329600	5	A1	A1	A1
Tb427_000329900	5	A1	A1	A1
Tb427_000330000	3	A2	A2	A2
Tb427_000330100	3	A2	A2	A2
Tb427_000330200	3	A2	A2	A2
Tb427_000330500	3	A2	A3	A3
Tb427_000330800	3	A2	A2	A2
Tb427_000330900	5	A1	A1	A1
Tb427_000331200	1	B1	B1	B1
Tb427_000331700	1	B1	B1	B1
Tb427_000331800	2	B2	B1	B1
Tb427_000332100	3	A2	A2	A2
Tb427_000332300	1	B1	B1	B1
Tb427_000336400	3	A2	A3	A3
Tb427_000336800	5	A1	A1	A1
Tb427_000337600	1	B1	B1	B1
Tb427_000338200	2	B2	B2	B2
Tb427_000340600	2	B2	B2	B2
Tb427_000340800	2	B2	B2	B2
Tb427_000343300	3	A2	A2	A3
Tb427_000343700	5	A1	A1	A1
Tb427_000345800	1	B1	B1	B1
Tb427_000346100	5	A1	A1	A1
Tb427_000346200	5	A1	A1	A1
Tb427_000346300	5	A1	A1	A1
Tb427_000346500	1	B1	B1	B1
Tb427_000346700	5	A1	A1	A1
Tb427_000346900	4	A3	A3	A3
Tb427_000349900	5	A1	A1	A1
Tb427_000350300	3	A2	A2	A2
Tb427_000351100	5	A1	A1	A1
Tb427_000351700	1	B1	B1	B1
Tb427_000352300	4	A3	A3	A3
Tb427_000352500	5	A1	A1	A1
Tb427_000353000	2	B2	B2	B2
Tb427_000354000	2	B2	B2	B2
Tb427_000355200	5	A1	A1	A1
Tb427_000356500	2	B2	B1	B1
Tb427_000356600	1	B1	B1	B1
Tb427_000358000	2	B2	B2	B2
Tb427_000361300	1	B1	B1	B1
Tb427_000361400	2	B2	B2	B2
Tb427_000363100	5	A1	A1	A1
Tb427_000363200	2	B2	B2	B2
Tb427_000364500	5	A1	A1	A1
Tb427_000365600	5	A1	A1	A1
Tb427_000365900	3	A2	A2	A3
Tb427_000367700	3	A2	A2	A2
Tb427_000368100	1	B1	B1	B1
Tb427_000368400	1	B1	B1	B1
Tb427_000368600	3	A2	A2	A2
Tb427_000369100	3	A2	A2	A2
Tb427_000369500	5	A1	A1	A1
Tb427_000370000	3	A2	A2	A2
Tb427_000371800	3	A2	A2	A3
Tb427_000373700	2	B2	B2	B2
Tb427_000376200	3	A2	A2	A2
Tb427_000376700	1	B1	B1	B1
Tb427_000379700	2	B2	B2	B2
Tb427_000380200	3	A2	A2	A2
Tb427_000382400	3	A2	A2	A3
Tb427_000382500	3	A2	A2	A2
Tb427_000383600	1	B1	B1	B1
Tb427_000384300	1	B1	B1	B1
Tb427_000384900	3	A2	A2	A2
Tb427_000386200	3	A2	A2	A2
Tb427_000387800	5	A1	A1	A1
Tb427_000388500	3	A2	A2	A2
Tb427_000388600	1	B1	B1	B1
Tb427_000389100	1	B1	B1	B1
Tb427_000391100	1	B1	B1	B1
Tb427_000391200	2	B2	B2	B2
Tb427_000391600	1	B1	B1	B1
Tb427_000391900	5	A1	A1	A1
Tb427_000395700	5	A1	A1	A1
Tb427_000396300	1	B1	B1	B1
Tb427_000398700	5	A1	A1	A1
Tb427_000399300	5	A1	A1	A1
Tb427_000400300	5	A1	A1	A1
Tb427_000401400	1	B1	B1	B1
Tb427_000402900	2	B2	B2	B2
Tb427_000403200	1	B1	B1	B1
Tb427_000403300	4	A3	A3	A3
Tb427_000405200	3	A2	A2	A2
Tb427_000405300	3	A2	A2	A2
Tb427_000407100	5	A1	A1	A1
Tb427_000407600	5	A1	A1	A1
Tb427_000409000	4	A3	A3	A3
Tb427_000409900	5	A1	A1	A1
Tb427_000413200	3	A2	A2	A2
Tb427_000413800	1	B1	B1	B1
Tb427_000413900	3	A2	A2	A3
Tb427_000414000	3	A2	A2	A2
Tb427_000414100	4	A3	A3	A3
Tb427_000415600	2	B2	B2	B2
Tb427_000415700	2	B2	B2	B2
Tb427_000417400	4	A3	A3	A3
Tb427_000418200	1	B1	B1	B1
Tb427_000418600	1	B1	B1	B1
Tb427_000418700	3	A2	A2	A2
Tb427_000419300	3	A2	A2	A2
Tb427_000419400	5	A1	A1	A1
Tb427_000419600	2	B2	B2	B2
Tb427_000419700	2	B2	B2	B2
Tb427_000419900	5	A1	A1	A1
Tb427_000420700	2	B2	B2	B2
Tb427_000421300	2	B2	B2	B2
Tb427_000421400	5	A1	A1	A1
Tb427_000423200	1	B1	B1	B1
Tb427_000423600	1	B1	B1	B1
Tb427_000423800	2	B2	B2	B2
Tb427_000424000	3	A2	A2	A2
Tb427_000424400	5	A1	A1	A1
Tb427_000424900	5	A1	A1	A1
Tb427_000425300	1	B1	B1	B1
Tb427_000425500	2	B2	B1	B1
Tb427_000426600	3	A2	A2	A2
Tb427_000426800	1	B1	B1	B1
Tb427_000427000	5	A1	A1	A1
Tb427_000427100	5	A1	A1	A1
Tb427_000427700	3	A2	A2	A2
Tb427_000428100	2	B2	B2	B2
Tb427_000430000	5	A1	A1	A1
Tb427_000430500	3	A2	A2	A2
Tb427_000432200	2	B2	B2	B2
Tb427_000433300	3	A2	A2	A2
Tb427_000433800	2	B2	B2	B2
Tb427_000435800	2	B2	B2	B2
Tb427_000436200	4	A3	A3	A3
Tb427_000437000	3	A2	A2	A2
Tb427_000437800	3	A2	A3	A3
Tb427_000438400	2	B2	B2	B2
Tb427_000438800	1	B1	B1	B1
Tb427_000439300	3	A2	A2	A2
Tb427_000439400	3	A2	A2	A2
Tb427_000440000	3	A2	A2	A2
Tb427_000440300	4	A3	A3	A3
Tb427_000441300	1	B1	B1	B1
Tb427_000442100	1	B1	B1	B1
Tb427_000442300	1	B1	B1	B1
Tb427_000444500	1	B1	B1	B1
Tb427_000444700	4	A3	A3	A3
Tb427_000446100	2	B2	B2	B2
Tb427_000446600	2	B2	B1	B1
Tb427_000446800	5	A1	A3	A3
Tb427_000448100	2	B2	B2	B2
Tb427_000448300	2	B2	B2	B2
Tb427_000449000	5	A1	A1	A1
Tb427_000449400	5	A1	A1	A1
Tb427_000449500	5	A1	A1	A1
Tb427_000449800	1	B1	B1	B1
Tb427_000451900	5	A1	A1	A1
Tb427_000452700	5	A1	A1	A1
Tb427_000454300	3	A2	A2	A2
Tb427_000454400	1	B1	B1	B1
Tb427_000455000	1	B1	B1	B1
Tb427_000455700	4	A3	A3	A3
Tb427_000457700	5	A1	A1	A1
Tb427_000458000	5	A1	A1	A1
Tb427_000459100	4	A3	A3	A3
Tb427_000459500	1	B1	B1	B1
Tb427_000461300	5	A1	A1	A1
Tb427_000461500	5	A1	A1	A1
Tb427_000462100	1	B1	B1	B1
Tb427_000463700	5	A1	A1	A1
Tb427_000463800	2	B2	B2	B2
Tb427_000466200	2	B2	B2	B2
Tb427_000466700	3	A2	A2	A2
Tb427_000468800	3	A2	A2	A2
Tb427_000469200	3	A2	A2	A2
Tb427_000469700	1	B1	B1	B1
Tb427_000470200	1	B1	B1	B1
Tb427_000470400	3	A2	A2	A2
Tb427_000471300	5	A1	A1	A1
Tb427_000471500	5	A1	A1	A1
Tb427_000472100	2	B2	B2	B2
Tb427_000472300	3	A2	A3	A3
Tb427_000472500	3	A2	A2	A2
Tb427_000472600	1	B1	B1	B1
Tb427_000473400	5	A1	A1	A1
Tb427_000474200	3	A2	A2	A2
Tb427_000474700	3	A2	A2	A2
Tb427_000475100	5	A1	A1	A1
Tb427_000475400	5	A1	A1	A1
Tb427_000475600	5	A1	A1	A1
Tb427_000475800	5	A1	A1	A1
Tb427_000476000	5	A1	A1	A1
Tb427_000476200	5	A1	A1	A1
Tb427_000477800	1	B1	B1	B1
Tb427_000477900	1	B1	B1	B1
Tb427_000479200	2	B2	B2	B2
Tb427_000480500	1	B1	B1	B1
Tb427_000482200	1	B1	B1	B1
Tb427_000486700	2	B2	B2	B2
Tb427_000488000	3	A2	A3	A3
Tb427_000489600	2	B2	B2	B2
Tb427_000490400	1	B1	B1	B1
Tb427_000490800	5	A1	A1	A1
Tb427_000491500	2	B2	B2	B2
Tb427_000491700	2	B2	B2	B2
Tb427_000493200	3	A2	A2	A2
Tb427_000493600	1	B1	B1	B1
Tb427_000494400	5	A1	A1	A1
Tb427_000494600	1	B1	B1	B1
Tb427_000494900	5	A1	A1	A1
Tb427_000495000	1	B1	B1	B1
Tb427_000496700	2	B2	B2	B2
Tb427_000496800	2	B2	B2	B2
Tb427_000500400	1	B1	B1	B1
Tb427_000503100	3	A2	A2	A3
Tb427_000503800	1	B1	B1	B1
Tb427_000505700	1	B1	B1	B1
Tb427_000505800	1	B1	B1	B1
Tb427_000506800	3	A2	A2	A2
Tb427_000507700	2	B2	B2	B2
Tb427_000508300	5	A1	A1	A1
Tb427_000509400	3	A2	A2	A2
Tb427_000512100	1	B1	B1	B1
Tb427_000512800	3	A2	A2	A2
Tb427_000513300	3	A2	A2	A2
Tb427_000515000	1	B1	B1	B1
Tb427_000515300	2	B2	B2	B2
Tb427_000518800	2	B2	B2	B2
Tb427_000519200	4	A3	A3	A3
Tb427_000519500	4	A3	A3	A3
Tb427_000519900	3	A2	A2	A2
Tb427_000520600	5	A1	A1	A1
Tb427_000522500	5	A1	A1	A1
Tb427_000523100	4	A3	A3	A3
Tb427_000524000	2	B2	B2	B2
Tb427_000524100	5	A1	A1	A1
Tb427_000524200	5	A1	A1	A1
Tb427_000524500	2	B2	B2	B2
Tb427_000526600	3	A2	A2	A2
Tb427_000527300	5	A1	A1	A1
Tb427_000528300	2	B2	B2	B2
Tb427_000529400	3	A2	A2	A2
Tb427_000529800	2	B2	B2	B2
Tb427_000530600	1	B1	B1	B1
Tb427_000531500	4	A3	A3	A3
Tb427_000533200	4	A3	A3	A3
Tb427_000533800	1	B1	B1	B1
Tb427_000535100	5	A1	A1	A1
Tb427_000535200	5	A1	A1	A1
Tb427_000536500	4	A3	A3	A3
Tb427_000537600	1	B1	B1	B1
Tb427_000537700	2	B2	B2	B2
Tb427_000540300	1	B1	B1	B1
Tb427_000541100	2	B2	B2	B2
Tb427_000542300	2	B2	B2	B2
Tb427_000542400	2	B2	B2	B2
Tb427_000543100	1	B1	B1	B1
Tb427_000544200	2	B2	B1	B1
Tb427_000545400	2	B2	B2	B2
Tb427_000545500	5	A1	A1	A1
Tb427_000547300	3	A2	A2	A2
Tb427_000547700	5	A1	A1	A1
Tb427_000548200	5	A1	A1	A1
Tb427_000550600	2	B2	B2	B2
Tb427_000550900	1	B1	B1	B1
Tb427_000551300	5	A1	A1	A1
Tb427_000551500	2	B2	B2	B2
Tb427_000552000	1	B1	B1	B1
Tb427_000552500	2	B2	B2	B2
Tb427_000553400	1	B1	B1	B1
Tb427_000553800	3	A2	A2	A2
Tb427_000553900	3	A2	A2	A2
Tb427_000555000	4	A3	A3	A3
Tb427_000555300	2	B2	B2	B2
Tb427_000555500	3	A2	A2	A2
Tb427_000556900	1	B1	B1	B1
Tb427_000558600	1	B1	B1	B1
Tb427_000558700	1	B1	B1	B1
Tb427_000560300	5	A1	A1	A1
Tb427_000560500	5	A1	A1	A1
Tb427_000561500	3	A2	A2	A2
Tb427_000561700	3	A2	A2	A2
Tb427_000562900	3	A2	A2	A2
Tb427_000564400	4	A3	A3	A3
Tb427_000566100	1	B1	B1	B1
Tb427_000567200	2	B2	B1	B1
Tb427_000567300	5	A1	A1	A1
Tb427_000567800	1	B1	B1	B1
Tb427_000569300	5	A1	A1	A1
Tb427_000570100	2	B2	B2	B2
Tb427_000571000	1	B1	B1	B1
Tb427_000571500	4	A3	A3	A3
Tb427_000572000	4	A3	A3	A3
Tb427_000572200	5	A1	A1	A1
Tb427_000575000	5	A1	A1	A1
Tb427_000575300	3	A2	A2	A2
Tb427_000575900	3	A2	A2	A2
Tb427_000578100	5	A1	A1	A1
Tb427_000578200	2	B2	B2	B2
Tb427_000580200	2	B2	B2	B2
Tb427_000580300	5	A1	A1	A1
Tb427_000581700	2	B2	B2	B2
Tb427_000584700	2	B2	B2	B2
Tb427_000585000	3	A2	A2	A2
Tb427_000586700	2	B2	B1	B1
Tb427_000588300	3	A2	A2	A2
Tb427_000588600	1	B1	B1	B1
Tb427_000588900	5	A1	A1	A1
Tb427_000589900	4	A3	A3	A3
Tb427_000590200	2	B2	B2	B2
Tb427_000590800	3	A2	A3	A3
Tb427_000592000	1	B1	B1	B1
Tb427_000592600	4	A3	A3	A3
Tb427_000592900	2	B2	B2	B2
Tb427_000593800	5	A1	A1	A1
Tb427_000594900	3	A2	A2	A2
Tb427_000595600	2	B2	B2	B2
Tb427_000596200	3	A2	A2	A2
Tb427_000596400	1	B1	B1	B1
Tb427_000597800	2	B2	B2	B2
Tb427_000598300	2	B2	B2	B2
Tb427_000598500	1	B1	B1	B1
Tb427_000598700	3	A2	A3	A3
Tb427_000598800	2	B2	B2	B2
Tb427_000599000	5	A1	A1	A1
Tb427_000600500	1	B1	B1	B1
Tb427_000601800	5	A1	A1	A1
Tb427_000602000	5	A1	A1	A1
Tb427_000602900	1	B1	B1	B1
Tb427_000604700	3	A2	A2	A2
Tb427_000605000	3	A2	A2	A2
Tb427_000605600	2	B2	B2	B2
Tb427_000607000	3	A2	A3	A3
Tb427_000607700	1	B1	B1	B1
Tb427_000609100	1	B1	B1	B1
Tb427_000609300	3	A2	A2	A2
Tb427_000611200	1	B1	B1	B1
Tb427_000612200	5	A1	A1	A1
Tb427_000612400	5	A1	A1	A1
Tb427_000612800	2	B2	B1	B1
Tb427_000613900	2	B2	B2	B2
Tb427_000614000	4	A3	A3	A3
Tb427_000614300	5	A1	A1	A1
Tb427_000614700	2	B2	B2	B2
Tb427_000615100	2	B2	B2	B2
Tb427_000615900	3	A2	A2	A2
Tb427_000617300	1	B1	B1	B1
Tb427_000618300	2	B2	B2	B2
Tb427_000621400	5	A1	A1	A1
Tb427_000622500	1	B1	B1	B1
Tb427_000622800	5	A1	A1	A1
Tb427_000624000	3	A2	A3	A3
Tb427_000626900	5	A1	A1	A1
Tb427_000627000	3	A2	A2	A2
Tb427_000628500	1	B1	B1	B1
Tb427_000628600	1	B1	B1	B1
Tb427_000628700	1	B1	B1	B1
Tb427_000628800	1	B1	B1	B1
Tb427_000628900	1	B1	B1	B1
Tb427_000629600	5	A1	A1	A1
Tb427_000629700	1	B1	B1	B1
Tb427_000629900	4	A3	A3	A3
Tb427_000630100	3	A2	A2	A2
Tb427_000630300	2	B2	B2	B2
Tb427_000630400	3	A2	A2	A2
Tb427_000631100	1	B1	B1	B1
Tb427_000631500	3	A2	A2	A2
Tb427_000631600	1	B1	B1	B1
Tb427_000631800	3	A2	A2	A2
Tb427_000632100	3	A2	A2	A2
Tb427_000632200	3	A2	A2	A3
Tb427_000632300	3	A2	A2	A2
Tb427_000632500	3	A2	A2	A2
Tb427_000632600	5	A1	A1	A1
Tb427_000632700	3	A2	A2	A2
Tb427_000632800	5	A1	A1	A1
Tb427_000632900	5	A1	A1	A1
Tb427_000633100	2	B2	B2	B2
Tb427_000633200	5	A1	A1	A1
Tb427_000633400	2	B2	B2	B2
Tb427_000633500	3	A2	A2	A2
Tb427_000633600	3	A2	A2	A2
Tb427_000633700	5	A1	A1	A1
Tb427_000633800	3	A2	A2	A2
Tb427_000634000	4	A3	A3	A3
Tb427_000634200	4	A3	A3	A3
Tb427_000634300	4	A3	A3	A3
Tb427_000634700	3	A2	A2	A2
Tb427_000634800	1	B1	B1	B1
Tb427_000636700	1	B1	B1	B1
Tb427_000641700	3	A2	A2	A2
Tb427_000650500	2	B2	B2	B2
Tb427_000650800	5	A1	A1	A1
Tb427_000650900	3	A2	A2	A2
Tb427_000651300	1	B1	B1	B1
Tb427_000669000	2	B2	B2	B2
Tb427_000669800	5	A1	A1	A1
Tb427_000684300	3	A2	A2	A2
Tb427_000684700	2	B2	B2	B2
Tb427_000684800	1	B1	B1	B1
Tb427_000686400	2	B2	B2	B2
Tb427_000686600	1	B1	B1	B1
Tb427_000687400	4	A3	A3	A3
Tb427_000709500	5	A1	A1	A1
Tb427_000709800	2	B2	B2	B2
Tb427_000709900	1	B1	B1	B1
Tb427_000710100	1	B1	B1	B1
Tb427_000715900	2	B2	B2	B2
Tb427_000716500	2	B2	B2	B2
Tb427_000717700	2	B2	B1	B1
Tb427_000718000	2	B2	B1	B1
Tb427_000718100	2	B2	B2	B2
Tb427_000718500	2	B2	B1	B1
Tb427_000718600	2	B2	B2	B2
Tb427_000720000	2	B2	B2	B2
Tb427_000720200	2	B2	B2	B2
Tb427_000749400	2	B2	B2	B2
Tb427_000750900	1	B1	B1	B1
Tb427_000760100	1	B1	B1	B1
Tb427_000760400	1	B1	B1	B1
Tb427_000760700	1	B1	B1	B1
Tb427_000788700	1	B1	B1	B1
Tb427_000788900	2	B2	B2	B2
Tb427_000789000	1	B1	B1	B1
Tb427_000789200	1	B1	B1	B1
Tb427_000789400	3	A2	A2	A2
Tb427_000795400	2	B2	B2	B2
Tb427_000796700	2	B2	B1	B1
Tb427_000797000	2	B2	B1	B1
Tb427_000800500	2	B2	B2	B2
Tb427_000804600	3	A2	A2	A2
Tb427_000805900	3	A2	A2	A2
Tb427_000823200	3	A2	A3	A3
Tb427_000823400	1	B1	B1	B1
Tb427_000833800	4	A3	A3	A3
Tb427_000837200	1	B1	B1	B1
Tb427_000839700	5	A1	A1	A1
Tb427_000843600	1	B1	B1	B1
Tb427_000844500	2	B2	B2	B2
Tb427_000844600	1	B1	B1	B1
Tb427_000846300	1	B1	B1	B1
Tb427_000847100	5	A1	A1	A1
Tb427_000847800	5	A1	A1	A1
Tb427_000848000	3	A2	A2	A2
Tb427_000850100	3	A2	A2	A2
Tb427_000850400	1	B1	B1	B1
Tb427_000850700	3	A2	A2	A2
Tb427_000850800	1	B1	B1	B1
Tb427_000850900	2	B2	B2	B2
Tb427_000851800	3	A2	A2	A3
Tb427_000851900	4	A3	A3	A3
Tb427_000852300	5	A1	A1	A1
Tb427_000853000	2	B2	B1	B1
Tb427_000853500	3	A2	A2	A2
Tb427_000854000	1	B1	B1	B1
Tb427_000854400	4	A3	A3	A3
Tb427_000854500	2	B2	B2	B2
Tb427_000855000	4	A3	A3	A3
Tb427_000856100	4	A3	A3	A3
Tb427_000856300	5	A1	A1	A1
Tb427_000856500	5	A1	A1	A1
Tb427_000856700	4	A3	A3	A3
Tb427_000857300	2	B2	B2	B2
Tb427_000857700	5	A1	A1	A1
Tb427_000858100	3	A2	A2	A2
Tb427_000858500	4	A3	A3	A3
Tb427_000858800	5	A1	A1	A1
Tb427_000858900	5	A1	A1	A1
Tb427_000859000	5	A1	A1	A1
Tb427_000859500	3	A2	A2	A2
Tb427_000859700	3	A2	A2	A2
Tb427_000860000	3	A2	A2	A2
Tb427_000860200	5	A1	A1	A1
Tb427_000860400	4	A3	A3	A3
Tb427_000860500	3	A2	A2	A2
Tb427_000860600	4	A3	A3	A3
Tb427_000860700	3	A2	A2	A2
Tb427_000861900	5	A1	A1	A1
Tb427_000863200	4	A3	A3	A3
Tb427_000863300	2	B2	B2	B2
Tb427_010015600	2	B2	B2	B2
Tb427_010032500	2	B2	B2	B2
Tb427_020007500	2	B2	B2	B2
Tb427_030005300	2	B2	B2	B2
Tb427_030014400	2	B2	B2	B2
Tb427_030025000	2	B2	B2	B2
Tb427_040035300	2	B2	B2	B2
Tb427_040057700	1	B1	B1	B1
Tb427_050011300	2	B2	B2	B2
Tb427_050046700	3	A2	A2	A2
Tb427_070005400	2	B2	B2	B2
Tb427_070071200	3	A2	A2	A2
Tb427_090009900	2	B2	B2	B2
Tb427_090011100	5	A1	A1	A1
Tb427_090092500	2	B2	B2	B2
Tb427_110143800	2	B2	B2	B2
Tb427_110164300	2	B2	B2	B2
Tb427_110164400	2	B2	B2	B2
Gambiense 114	1	B1	B1	B1
Gambiense 119	2	B2	B2	B2
Gambiense 169	2	B2	B2	B2
Gambiense 173	2	B2	B2	B2
Gambiense 175	1	B1	B1	B1
Gambiense 195	2	B2	B2	B2
Gambiense 2	2	B2	B2	B2
Gambiense 218	2	B2	B2	B2
Gambiense 234	1	B1	B1	B1
Gambiense 238	3	A2	A2	A2
Gambiense 240	1	B1	B1	B1
Gambiense 248	1	B1	B1	B1
Gambiense 249	1	B1	B1	B1
Gambiense 255	2	B2	B2	B2
Gambiense 280	2	B2	B2	B2
Gambiense 286	2	B2	B2	B2
Gambiense 291	3	A2	A2	A2
Gambiense 3	2	B2	B2	B2
Gambiense 301	1	B1	B1	B1
Gambiense 304	1	B1	B1	B1
Gambiense 32	2	B2	B1	B1
Gambiense 331	4	A3	A3	A3
Gambiense 370	4	A3	A3	A3
Gambiense 379	2	B2	B2	B2
Gambiense 38	1	B1	B1	B1
Gambiense 39	1	B1	B1	B1
Gambiense 4	2	B2	B2	B2
Gambiense 400	4	A3	A3	A3
Gambiense 414	2	B2	B2	B2
Gambiense 452	2	B2	B2	B2
Gambiense 468	2	B2	B2	B2
Gambiense 47	1	B1	B1	B1
Gambiense 472	2	B2	B2	B2
Gambiense 48	1	B1	B1	B1
Gambiense 480	2	B2	B2	B2
Gambiense 494	2	B2	B2	B2
Gambiense 53	5	A1	A1	A1
Gambiense 59	2	B2	B2	B2
Gambiense 609	2	B2	B2	B2
Gambiense 708	1	B1	B1	B1
Gambiense 74	3	A2	A2	A2
Gambiense 817	1	B1	B1	B1
Gambiense 874	4	A3	A3	A3
Gambiense 89	2	B2	B2	B2
