## Supplemental Table 5. rHAT VSG expression data. for "VSGs expressed during natural *T. b. gambiense* infection exhibit extensive sequence divergence and a subspecies-specific expression bias"

patient_number	sequencing_method	fluid	TRINITY_ID	cdHit_ID	percent_expression	RPKM	nterm_typesubtype
58	polyA	CSF	TRINITY_DN4940_c0_g1_i4_1_21_995_CSF_58_simple	Rhodesiense 75	1.19362904662	8573.02557059	B2
58	polyA	CSF	TRINITY_DN36_c0_g1_i2_1_55_1564_RC_CSF_58_simple	Rhodesiense 22	63.0936357062	453158.670848	B2
58	polyA	CSF	TRINITY_DN4253_c0_g1_i1_1_0_999_RC_CSF_58_simple	Rhodesiense 79	0.435136941529	3125.29268369	B2
58	polyA	CSF	TRINITY_DN10847_c0_g1_i1_1_186_1467_RC_CSF_58_simple	Rhodesiense 56	17.6208360238	126558.479986	A2
71	polyA	CSF	TRINITY_DN7994_c0_g1_i1_1_247_1528_RC_CSF_71_simple	Rhodesiense 56	15.8689505695	111987.757767	A2
71	polyA	CSF	TRINITY_DN12_c0_g1_i20_1_274_1783_CSF_71_simple	Rhodesiense 23	55.3133551095	390348.346363	A2
71	polyA	CSF	TRINITY_DN1294_c0_g1_i1_1_44_1571_RC_CSF_71_simple	Rhodesiense 17	1.32746162907	9367.9446987	A1
71	polyA	CSF	TRINITY_DN1017_c0_g1_i2_1_7_1009_CSF_71_simple	Rhodesiense 78	1.05134015156	7419.34545125	B1
71	polyA	CSF	TRINITY_DN309_c0_g1_i1_1_249_1698_CSF_71_simple	Rhodesiense 35	19.1061277459	134832.634113	A2
74	polyA	blood	TRINITY_DN655_c0_g1_i4_1_0_960_RC_polyA_74_simple	Rhodesiense 53	0.695306528774	3918.16501178	B2
74	polyA	blood	TRINITY_DN7679_c0_g1_i1_1_132_1359_polyA_74_simple	Rhodesiense 59	0.597213233832	3365.39339204	B2
74	polyA	blood	TRINITY_DN36_c0_g1_i1_1_235_1753_RC_polyA_74_simple	Rhodesiense 20	52.3396890443	294942.633004	A2
74	polyA	blood	TRINITY_DN627_c0_g1_i4_1_295_1396_RC_polyA_74_simple	Rhodesiense 67	1.70747673645	9621.90822367	B2
74	polyA	blood	TRINITY_DN1801_c0_g1_i1_1_1682_2963_RC_polyA_74_simple	Rhodesiense 56	26.0875671962	147007.670431	A2
74	polyA	blood	TRINITY_DN7808_c0_g1_i1_1_75_1410_polyA_74_simple	Rhodesiense 49	0.719596652469	4055.04379669	B2
74	polyA	blood	TRINITY_DN2656_c0_g1_i1_1_173_1136_RC_polyA_74_simple	Rhodesiense 85	1.74550974437	9836.23038921	B2
74	polyA	blood	TRINITY_DN4677_c0_g1_i2_1_1_1306_polyA_74_simple	Rhodesiense 54	1.31745704444	7424.08402978	unknown
74	polyA	blood	TRINITY_DN344_c3_g1_i1_1_58_1093_RC_polyA_74_simple	Rhodesiense 70	1.86584664157	10514.3483138	B2
71	rRNA_depletion	blood	TRINITY_DN50934_c0_g1_i1_1_17_1367_rRNA_71_simple	Rhodesiense 48	0.905905579615	7262.63233379	unknown
71	rRNA_depletion	blood	TRINITY_DN41167_c0_g1_i1_1_1_851_RC_rRNA_71_simple	Rhodesiense 65	0.278315411913	2231.25075618	B2
71	rRNA_depletion	blood	TRINITY_DN3424_c0_g1_i15_1_75_1620_rRNA_71_simple	Rhodesiense 14	5.00904819544	40157.4691715	A2
71	rRNA_depletion	blood	TRINITY_DN29242_c0_g1_i2_1_82_1501_RC_rRNA_71_simple	Rhodesiense 42	2.57712119562	20660.7445021	B1
71	rRNA_depletion	blood	TRINITY_DN39740_c0_g1_i4_1_2_1365_RC_rRNA_71_simple	Rhodesiense 46	0.53130753816	4259.48508614	A2
71	rRNA_depletion	blood	TRINITY_DN17350_c0_g1_i1_1_170_1497_rRNA_71_simple	Rhodesiense 51	6.3279333639	50730.9530804	B1
71	rRNA_depletion	blood	TRINITY_DN27824_c0_g1_i1_1_2_980_RC_rRNA_71_simple	Rhodesiense 79	0.605934587685	4857.76909615	B2
71	rRNA_depletion	blood	TRINITY_DN61567_c0_g1_i1_1_1_925_rRNA_71_simple	Rhodesiense 54	0.245974699752	1971.97572011	unknown
71	rRNA_depletion	blood	TRINITY_DN10931_c0_g2_i1_1_40_1492_RC_rRNA_71_simple	Rhodesiense 32	11.3494787637	90988.6121639	A2
71	rRNA_depletion	blood	TRINITY_DN70386_c0_g1_i1_1_502_2065_rRNA_71_simple	Rhodesiense 13	29.922987328	239892.169981	B1
71	rRNA_depletion	blood	TRINITY_DN2466_c0_g1_i41_1_89_1259_RC_rRNA_71_simple	Rhodesiense 62	4.67882222316	37510.0521805	B1
71	rRNA_depletion	blood	TRINITY_DN10931_c0_g1_i24_1_0_571_RC_rRNA_71_simple	Rhodesiense 97	0.299114240914	2397.99467675	unknown
71	rRNA_depletion	blood	TRINITY_DN41753_c0_g1_i1_1_239_1202_RC_rRNA_71_simple	Rhodesiense 85	0.676812813998	5425.99884301	B2
71	rRNA_depletion	blood	TRINITY_DN25317_c0_g1_i4_1_66_1081_rRNA_71_simple	Rhodesiense 76	1.85873326389	14901.4385229	B2
71	rRNA_depletion	blood	TRINITY_DN18994_c0_g1_i35_1_12_1440_RC_rRNA_71_simple	Rhodesiense 41	1.30427359361	10456.3431181	A1
71	rRNA_depletion	blood	TRINITY_DN25317_c0_g1_i5_1_66_1081_rRNA_71_simple	Rhodesiense 75	0.697024973959	5588.0394461	B2
71	rRNA_depletion	blood	TRINITY_DN20128_c0_g1_i12_1_8_1400_rRNA_71_simple	Rhodesiense 45	0.966511887515	7748.51225471	A3
71	rRNA_depletion	blood	TRINITY_DN16014_c0_g1_i9_1_8_1465_rRNA_71_simple	Rhodesiense 29	2.21159586565	17730.3330552	B2
71	rRNA_depletion	blood	TRINITY_DN32851_c1_g1_i1_1_1_718_RC_rRNA_71_simple	Rhodesiense 96	0.52601313802	4217.03995443	B2
71	rRNA_depletion	blood	TRINITY_DN20645_c0_g1_i4_1_136_948_rRNA_71_simple	Rhodesiense 95	0.335399903398	2688.89632427	B1
71	rRNA_depletion	blood	TRINITY_DN63269_c0_g1_i1_1_2_937_RC_rRNA_71_simple	Rhodesiense 67	0.6975014153	5591.85906965	B2
71	rRNA_depletion	blood	TRINITY_DN34102_c0_g1_i4_1_252_1692_rRNA_71_simple	Rhodesiense 38	2.14841478983	17223.811256	B1
71	rRNA_depletion	blood	TRINITY_DN61890_c0_g1_i1_1_59_1265_rRNA_71_simple	Rhodesiense 52	0.489546141188	3924.68455198	B2
71	rRNA_depletion	blood	TRINITY_DN2466_c0_g1_i19_1_89_1541_RC_rRNA_71_simple	Rhodesiense 33	4.83647747031	38773.972087	B1
71	rRNA_depletion	blood	TRINITY_DN41055_c0_g1_i1_1_0_337_RC_rRNA_71_simple	Rhodesiense 53	0.609110345482	4883.22910189	B2
71	rRNA_depletion	blood	TRINITY_DN36383_c0_g1_i1_1_75_1536_rRNA_71_simple	Rhodesiense 28	0.614718179927	4928.18703204	A1
71	rRNA_depletion	blood	TRINITY_DN3424_c1_g1_i1_1_0_1438_RC_rRNA_71_simple	Rhodesiense 39	0.67218335072	5388.8845008	B1
71	rRNA_depletion	blood	TRINITY_DN10931_c0_g1_i4_1_8_1448_RC_rRNA_71_simple	Rhodesiense 37	1.00977609596	8095.3608074	A2
71	rRNA_depletion	blood	TRINITY_DN9087_c0_g1_i5_1_2_1001_rRNA_71_simple	Rhodesiense 80	0.994150461223	7970.09031272	B1
71	rRNA_depletion	blood	TRINITY_DN7593_c0_g1_i4_1_1_1015_rRNA_71_simple	Rhodesiense 77	2.87922536837	23082.7094204	A2
73	rRNA_depletion	blood	TRINITY_DN26698_c0_g1_i1_1_65_1118_RC_rRNA_73_simple	Rhodesiense 69	0.108865320803	813.200514968	B2
73	rRNA_depletion	blood	TRINITY_DN51088_c0_g1_i1_1_264_1545_RC_rRNA_73_simple	Rhodesiense 56	20.3798546593	152233.127884	A2
73	rRNA_depletion	blood	TRINITY_DN49824_c0_g1_i1_1_2_1116_RC_rRNA_73_simple	Rhodesiense 66	0.0979515888065	731.677285949	A2
73	rRNA_depletion	blood	TRINITY_DN8732_c0_g1_i5_1_82_1390_RC_rRNA_73_simple	Rhodesiense 53	0.23150353807	1729.28160213	B2
73	rRNA_depletion	blood	TRINITY_DN1549_c0_g1_i1_1_82_1519_RC_rRNA_73_simple	Rhodesiense 40	62.3060824663	465413.025685	B1
73	rRNA_depletion	blood	TRINITY_DN43200_c0_g1_i1_1_157_1066_rRNA_73_simple	Rhodesiense 93	0.297107469641	2219.32885082	B2
73	rRNA_depletion	blood	TRINITY_DN24316_c0_g1_i6_1_1477_2440_RC_rRNA_73_simple	Rhodesiense 85	0.44210434814	3302.42432507	B2
73	rRNA_depletion	blood	TRINITY_DN55692_c0_g1_i1_1_104_1094_RC_rRNA_73_simple	Rhodesiense 81	0.247168680669	1846.29684569	B2
73	rRNA_depletion	blood	TRINITY_DN6691_c0_g1_i4_1_317_1418_RC_rRNA_73_simple	Rhodesiense 67	0.675251266844	5043.98162683	B2
73	rRNA_depletion	blood	TRINITY_DN9444_c0_g1_i4_1_163_1477_RC_rRNA_73_simple	Rhodesiense 52	0.598628407144	4471.62535665	B2
73	rRNA_depletion	blood	TRINITY_DN25368_c0_g1_i1_1_57_968_rRNA_73_simple	Rhodesiense 91	0.279773926538	2089.8510146	B2
73	rRNA_depletion	blood	TRINITY_DN33383_c0_g1_i2_1_13_1048_rRNA_73_simple	Rhodesiense 71	0.180824230389	1350.71808162	B2
80	rRNA_depletion	blood	TRINITY_DN27829_c0_g1_i1_1_1_1415_RC_rRNA_80_simple	Rhodesiense 44	0.382619721623	2928.21194869	A2
80	rRNA_depletion	blood	TRINITY_DN2483_c4_g1_i1_1_91_1033_RC_rRNA_80_simple	Rhodesiense 81	0.566716599601	4337.11652768	B2
80	rRNA_depletion	blood	TRINITY_DN30795_c0_g1_i2_1_1_1333_RC_rRNA_80_simple	Rhodesiense 50	0.940405257922	7196.97850694	A2
80	rRNA_depletion	blood	TRINITY_DN29603_c0_g1_i1_1_5_1160_rRNA_80_simple	Rhodesiense 64	0.278780232031	2133.52203339	B2
80	rRNA_depletion	blood	TRINITY_DN13560_c0_g1_i4_1_511_1612_rRNA_80_simple	Rhodesiense 67	0.429174145239	3284.49577775	B2
80	rRNA_depletion	blood	TRINITY_DN18092_c0_g1_i1_1_7_1609_rRNA_80_simple	Rhodesiense 12	1.42064793166	10872.3048323	B1
80	rRNA_depletion	blood	TRINITY_DN46_c0_g1_i2_1_101_1739_RC_rRNA_80_simple	Rhodesiense 8	11.3477534501	86845.0457872	A2
80	rRNA_depletion	blood	TRINITY_DN49532_c0_g1_i2_1_29_1476_rRNA_80_simple	Rhodesiense 36	0.267065330008	2043.86717729	A2
80	rRNA_depletion	blood	TRINITY_DN17369_c0_g1_i2_1_0_1697_RC_rRNA_80_simple	Rhodesiense 7	1.12391692961	8601.40446667	B2
80	rRNA_depletion	blood	TRINITY_DN25016_c0_g1_i1_1_0_1122_rRNA_80_simple	Rhodesiense 54	0.591985209371	4530.49873167	unknown
80	rRNA_depletion	blood	TRINITY_DN41004_c0_g1_i1_1_155_1118_RC_rRNA_80_simple	Rhodesiense 85	0.674732045113	5163.76528705	B2
80	rRNA_depletion	blood	TRINITY_DN40006_c0_g1_i1_1_84_1539_rRNA_80_simple	Rhodesiense 30	0.578575488336	4427.87332283	A2
80	rRNA_depletion	blood	TRINITY_DN2386_c1_g1_i6_1_1458_2477_rRNA_80_simple	Rhodesiense 74	0.640505413998	4901.8268021	B2
80	rRNA_depletion	blood	TRINITY_DN6592_c2_g1_i1_1_5_1480_rRNA_80_simple	Rhodesiense 26	0.630534175868	4825.51631159	A2
80	rRNA_depletion	blood	TRINITY_DN2483_c0_g1_i4_1_86_1063_rRNA_80_simple	Rhodesiense 83	0.271148777672	2075.11805007	B2
80	rRNA_depletion	blood	TRINITY_DN24112_c0_g1_i3_1_291_1455_rRNA_80_simple	Rhodesiense 63	0.32650341407	2498.75044159	unknown
80	rRNA_depletion	blood	TRINITY_DN21878_c1_g1_i3_1_205_1687_rRNA_80_simple	Rhodesiense 25	0.560630735651	4290.54104156	B2
80	rRNA_depletion	blood	TRINITY_DN37280_c0_g1_i2_1_35_1486_rRNA_80_simple	Rhodesiense 34	0.588919084099	4507.0334889	B2
80	rRNA_depletion	blood	TRINITY_DN6592_c1_g2_i1_1_7_1609_RC_rRNA_80_simple	Rhodesiense 11	0.347294470635	2657.86565917	A2
80	rRNA_depletion	blood	TRINITY_DN6592_c0_g1_i1_1_78_1545_rRNA_80_simple	Rhodesiense 27	1.59610292507	12215.0725444	A2
80	rRNA_depletion	blood	TRINITY_DN54365_c0_g1_i1_1_73_1528_rRNA_80_simple	Rhodesiense 31	6.75246538666	51677.0273744	A2
80	rRNA_depletion	blood	TRINITY_DN28563_c0_g1_i1_1_2_1121_RC_rRNA_80_simple	Rhodesiense 65	0.350984027367	2686.10206075	B2
80	rRNA_depletion	blood	TRINITY_DN24112_c0_g2_i2_1_1560_3102_rRNA_80_simple	Rhodesiense 15	4.07543411436	31189.544593	B1
80	rRNA_depletion	blood	TRINITY_DN46_c0_g2_i2_1_101_1619_RC_rRNA_80_simple	Rhodesiense 20	21.7188520403	166215.692663	A2
80	rRNA_depletion	blood	TRINITY_DN33924_c0_g1_i2_1_207_1290_rRNA_80_simple	Rhodesiense 68	0.168888488967	1292.51385498	A2
80	rRNA_depletion	blood	TRINITY_DN11295_c0_g1_i1_1_334_1552_RC_rRNA_80_simple	Rhodesiense 49	0.212195983231	1623.94873668	B2
80	rRNA_depletion	blood	TRINITY_DN43771_c0_g1_i1_1_130_922_rRNA_80_simple	Rhodesiense 71	0.191037621682	1462.02251177	B2
80	rRNA_depletion	blood	TRINITY_DN54236_c0_g1_i1_1_1069_2350_rRNA_80_simple	Rhodesiense 56	22.0677743558	168886.016317	A2
80	rRNA_depletion	blood	TRINITY_DN21878_c0_g1_i5_1_81_1437_RC_rRNA_80_simple	Rhodesiense 47	1.17769320076	9012.95753316	A3
80	rRNA_depletion	blood	TRINITY_DN6592_c0_g2_i1_1_1_931_rRNA_80_simple	Rhodesiense 90	0.239053048543	1829.48748732	A2
80	rRNA_depletion	blood	TRINITY_DN28645_c0_g1_i1_1_18_954_RC_rRNA_80_simple	Rhodesiense 88	0.195962216205	1499.7107325	B2
80	rRNA_depletion	blood	TRINITY_DN32012_c0_g1_i1_1_2_901_rRNA_80_simple	Rhodesiense 94	0.382119707214	2924.38530807	B1
80	rRNA_depletion	blood	TRINITY_DN21878_c0_g2_i2_1_48_1533_RC_rRNA_80_simple	Rhodesiense 24	0.519433676654	3975.25744903	A3
81	rRNA_depletion	blood	TRINITY_DN10942_c0_g1_i6_1_2105_3068_RC_rRNA_81_simple	Rhodesiense 85	0.893484292265	6825.04690087	B2
81	rRNA_depletion	blood	TRINITY_DN18329_c0_g1_i1_1_14_1616_rRNA_81_simple	Rhodesiense 12	0.84709563764	6470.6984851	B1
81	rRNA_depletion	blood	TRINITY_DN3517_c0_g1_i32_1_717_1690_rRNA_81_simple	Rhodesiense 84	0.669996148405	5117.8909085	B2
81	rRNA_depletion	blood	TRINITY_DN4270_c0_g1_i2_1_1972_3253_RC_rRNA_81_simple	Rhodesiense 56	21.0828353669	161045.181687	A2
81	rRNA_depletion	blood	TRINITY_DN7424_c0_g1_i5_1_251_1352_RC_rRNA_81_simple	Rhodesiense 67	0.502430082324	3837.90616798	B2
81	rRNA_depletion	blood	TRINITY_DN31073_c0_g1_i1_1_1_893_RC_rRNA_81_simple	Rhodesiense 24	0.418916711773	3199.97366508	A3
81	rRNA_depletion	blood	TRINITY_DN18926_c0_g1_i1_1_0_1268_RC_rRNA_81_simple	Rhodesiense 57	0.265107841823	2025.07584061	unknown
81	rRNA_depletion	blood	TRINITY_DN44695_c0_g1_i1_1_79_1534_rRNA_81_simple	Rhodesiense 31	4.37078547306	33387.0624314	A2
81	rRNA_depletion	blood	TRINITY_DN46822_c0_g1_i1_1_0_927_rRNA_81_simple	Rhodesiense 90	0.219527270184	1676.90011789	A2
81	rRNA_depletion	blood	TRINITY_DN5986_c0_g1_i1_1_13_1555_RC_rRNA_81_simple	Rhodesiense 15	2.28553853955	17458.5136653	B1
81	rRNA_depletion	blood	TRINITY_DN39901_c0_g1_i1_1_1_173_RC_rRNA_81_simple	Rhodesiense 25	0.161506045477	1233.69413956	B2
81	rRNA_depletion	blood	TRINITY_DN37048_c0_g1_i1_1_0_1172_RC_rRNA_81_simple	Rhodesiense 50	0.538642972486	4114.52510343	A2
81	rRNA_depletion	blood	TRINITY_DN28444_c0_g1_i1_1_2_956_RC_rRNA_81_simple	Rhodesiense 7	0.426375960059	3256.95252843	B2
81	rRNA_depletion	blood	TRINITY_DN8505_c0_g1_i2_1_747_1782_RC_rRNA_81_simple	Rhodesiense 71	0.191327437338	1461.49041966	B2
81	rRNA_depletion	blood	TRINITY_DN30714_c0_g1_i1_1_0_1020_rRNA_81_simple	Rhodesiense 73	0.260023119771	1986.23524007	B1
81	rRNA_depletion	blood	TRINITY_DN6987_c0_g1_i30_1_110_1058_RC_rRNA_81_simple	Rhodesiense 87	0.638374810539	4876.34540415	B2
81	rRNA_depletion	blood	TRINITY_DN3973_c0_g1_i4_1_5_1193_rRNA_81_simple	Rhodesiense 60	0.200107233763	1528.55653698	B2
81	rRNA_depletion	blood	TRINITY_DN41779_c0_g1_i1_1_283_1921_RC_rRNA_81_simple	Rhodesiense 8	14.166903302	108216.540921	A2
81	rRNA_depletion	blood	TRINITY_DN41490_c0_g1_i1_1_0_932_RC_rRNA_81_simple	Rhodesiense 89	0.203890326415	1557.45439787	A2
81	rRNA_depletion	blood	TRINITY_DN16261_c0_g1_i10_1_1_911_RC_rRNA_81_simple	Rhodesiense 92	0.75434742857	5762.22394072	B2
81	rRNA_depletion	blood	TRINITY_DN811_c0_g2_i3_1_0_1368_RC_rRNA_81_simple	Rhodesiense 20	26.7269574628	204158.864102	A2
81	rRNA_depletion	blood	TRINITY_DN41495_c0_g1_i1_1_51_1506_rRNA_81_simple	Rhodesiense 30	0.316623829545	2418.59034936	A2
81	rRNA_depletion	blood	TRINITY_DN25739_c0_g1_i1_1_359_1595_RC_rRNA_81_simple	Rhodesiense 54	0.653800890424	4994.18040094	unknown
81	rRNA_depletion	blood	TRINITY_DN18729_c0_g1_i1_1_1_1028_RC_rRNA_81_simple	Rhodesiense 72	0.554023416716	4232.01150373	B2
81	rRNA_depletion	blood	TRINITY_DN36614_c0_g1_i4_1_80_1436_RC_rRNA_81_simple	Rhodesiense 47	0.745440393895	5694.18589021	A3
81	rRNA_depletion	blood	TRINITY_DN45883_c0_g1_i1_1_104_1094_RC_rRNA_81_simple	Rhodesiense 81	0.603976058018	4613.58409842	B2
81	rRNA_depletion	blood	TRINITY_DN33541_c0_g1_i5_1_2_1166_RC_rRNA_81_simple	Rhodesiense 26	0.440255606238	3362.97480208	A2
81	rRNA_depletion	blood	TRINITY_DN34856_c0_g1_i3_1_203_1670_rRNA_81_simple	Rhodesiense 27	0.949963390418	7256.47305705	A2
81	rRNA_depletion	blood	TRINITY_DN36614_c1_g1_i1_1_88_1494_rRNA_81_simple	Rhodesiense 34	0.39813226898	3041.20781089	B2
